# Accumulation of mutations in genes associated with sexual reproduction contributed to the domestication of a vegetatively propagated staple crop, enset

**DOI:** 10.1101/2020.04.01.020750

**Authors:** Kiflu Gebramicael Tesfamicael, Endale Gebre, Timothy J March, Beata Sznajder, Diane E. Mather, Carlos Marcelino Rodriguez Lopez

**Author notes:** Correspondent author, Carlos Marcelino Rodriguez Lopez.

## Abstract

Enset (*Ensete ventricosum* (Welw.) Cheesman) is a drought tolerant, vegetatively propagated crop that was domesticated in Ethiopia. It is a staple food for more than 20 million people in Ethiopia. Despite its current importance and immense potential, enset is among the most genetically understudied and underexploited food crops. We collected 230 enset wild and cultivated accessions across the main enset producing regions in Ethiopia and applied amplified fragment length polymorphism and genotype by sequencing (GBS) methods to these accessions. Wild and cultivated accessions were clearly separated from each other, with 89 genes found to harbour SNPs that separated wild from cultivated accessions. Among these, 17 genes are thought to be involved in flower initiation and seed development. Among cultivated accessions, differentiation was mostly associated with geographical location and with proximity to wild populations. Our results indicate that vegetative propagation of elite clones has favoured capacity for vegetative growth at the expense of capacity for sexual reproduction. This is consistent with previous reports that cultivated enset tends to produce non-viable seeds and flowers less frequent than wild enset.
