## Supplemental Table 2 for "Accumulation of mutations in genes associated with sexual reproduction contributed to the domestication of a vegetatively propagated staple crop, enset"

### Sheet: Sheet1
Supplementary Table 2: Accession name,area of collection, latitude, longitude and GBS adaptor unique sequence information of samples used for GBS analysis
Sample Id	Region	Sub-region	Accession name	Population	Longitude (X)	Latitude (y)	GBS adaptor sequence
01d	Dawro	Loma	Mazia	Domestic	299758	779794	AACT
02d	Dawro	Loma	mazia white	Domestic	299758	779794	CCAG
03d	Dawro	Loma	Shasho	Domestic	299758	779794	TTGA
06d	Dawro	Loma	Amia	Domestic	299758	779794	GGTA
08d	Dawro	Loma	Boza	Domestic	299758	779794	ATTG
09d	Dawro	Mareka	Dika	Domestic	299758	779794	CGGT
10d	Dawro	Mareka	mazia white	Domestic	299371	780028	TGCG
04d	Dawro	Mareka	wild	Wild	299371	780028	GTAT
14d	Dawro	Loma	Shededini	Domestic	299758	779794	AACCA
15d	Dawro	Loma	Arkia white	Domestic	299758	779794	CCACT
16d	Dawro	Loma	Boza	Domestic	299758	779794	TATAG
17d	Dawro	Mareka	wild	Wild	299371	780028	GCGCA
21d	Dawro	Loma	Mazia black	Domestic	299758	779794	AATGT
25d	Dawro	Mareka	Agina white	Domestic	299371	780028	CCGAG
27d	Dawro	Mareka	Tuzuma	Domestic	299371	780028	TTACA
28d	Dawro	Loma	Boduntuwa	Domestic	299758	779794	GGCTT
29d	Dawro	Loma	Gena	Domestic	299758	779794	AAGTG
30d	Dawro	Loma	wild	Wild	299371	780028	CCTGA
33d	Dawro	Loma	bella	Domestic	299758	779794	TTCAT
35d	Dawro	Mareka	Amia boduntuwa	Domestic	299758	779794	GGACG
01g	Guragie	Gumer	Ayshro	Domestic	395597	873657	ACATA
02g	Guragie	Gumer	Gimbo	Domestic	395597	873657	CACGG
03g	Guragie	Cheha	lamot	Domestic	384479	895562	TGTCT
07g	Guragie	Gumer	Tegeded	Domestic	399435	882980	ATGAA
08g	Guragie	Gumer	Denkinet	Domestic	395597	873657	GAGAT
09g	Guragie	Gumer	Yestra Chenech	Domestic	395597	873657	CTATG
12g	Guragie	Cheha	Engida	Domestic	384479	895562	ACTCG
14g	Guragie	Gumer	mcp	Domestic	399435	882980	GTCGA
15g	Guragie	Gumer	gariye	Domestic	395597	873657	TAATT
16g	Guragie	Gumer	yesra chinchie	Domestic	395597	873657	CGCAA
18g	Guragie	Gumer	benazia	Domestic	395597	873657	TCAGG
19g	Guragie	Gumer	Agadie	Domestic	395597	873657	CTGGT
20g	Guragie	Gumer	Derie	Domestic	395597	873657	GATTA
21g	Guragie	Gumer	Ankafiya	Domestic	395597	873657	AGAAT
22g	Guragie	Cheha	Konchwa	Domestic	384479	895562	TAGGA
23g	Guragie	Gumer	Astara	Domestic	395597	873657	GCTCCA
25g	Guragie	Gumer	Amerat	Domestic	395597	873657	AGCCGT
26g	Guragie	Gumer	Kembat	Domestic	395597	873657	CCTAGA
28g	Guragie	Gumer	Kibnar	Domestic	395597	873657	ATGCCT
29g	Guragie	Gumer	Bededit	Domestic	395597	873657	TGCTTA
09ho	Holeta	Holeta	Arkia	Domestic	445593	1.00222e+06	GAACAT
03ho	Holeta	Holeta	Mazia	Domestic	445593	1.00222e+06	CCGACT
03k	Keffa	Decha	mazia white	Domestic	192890	793256	TTCGGA
05k	Keffa	Chena	machedemi	Domestic	805968	788040	AGTCTA
07K	Keffa	Chena	wild	Wild	805968	788040	GACTCT
11k	Keffa	Decha	wild	Wild	192890	793256	CCATGT
12k	Keffa	Decha	mecho	Domestic	192890	793256	CTTGTA
18K	Keffa	Decha	Gayo	Domestic	192890	793256	TGCAAT
19k	Keffa	Decha	Betecho	Domestic	192890	793256	GAGCTA
20k	Keffa	Chena	boso white	Domestic	805968	788040	ACAGAT
21k	Keffa	Chena	R.Boso	Domestic	805968	788040	TTGTCA
35k	Keffa	Chena	Ageni	Domestic	805968	788040	AGTACT
24k	Keffa	Decha	wild	Wild	192890	793256	GATCGG
25k	Keffa	Chena	Gomijo	Domestic	805968	788040	CCGTAA
27k	Keffa	Chena	Chero	Domestic	805968	788040	GTCATA
28k	Keffa	Decha	Bekellbecho	Domestic	192890	793256	TGACGG
31k	Keffa	Decha	shelako	Domestic	192890	793256	AACGTT
32k	Keffa	Chena	Kocha Gashew	Domestic	805968	788040	CTAACG
33k	Keffa	Chena	Bedo	Domestic	805968	788040	TCTGAA
34k	Keffa	Decha	Bejo	Domestic	192890	793256	CAGCGT
23k	Keffa	Decha	wild	Wild	192890	793256	GGATCA
36k	Keffa	Decha	Bena	Domestic	192890	793256	ACCATG
38k	Keffa	Chena	Areko white	Domestic	805968	788040	CTGGAT
39k	Keffa	Decha	Terredo	Domestic	192890	793256	ACTTGG
42k	Keffa	Decha	wild	Wild	192890	793256	TGAGCT
43k	Keffa	Decha	wild	Wild	192890	793256	TGGCAA
44k	Keffa	Decha	Kupo	Domestic	192890	793256	GTCTAG
45k	Keffa	Decha	Gonjibecho	Domestic	192890	793256	GCTATT
47k	Keffa	Chena	Yodiafo	Domestic	452259	759273	CACTGA
48k	Keffa	Decha	Areko white	Domestic	192890	793256	AATGCA
51K	Keffa	Decha	Cherkayo	Domestic	192890	793256	GTACTG
53K	Keffa	Decha	Rochtato	Domestic	192890	793256	TCGAGG
54K	Keffa	Decha	Arkabo	Domestic	192890	793256	CGAATT
55k	Keffa	Decha	Etro	Domestic	192890	793256	ATACGA
56k	Keffa	Decha	Tuto	Domestic	192890	793256	CGTTAT
60k	Keffa	Decha	wild	Wild	192890	793256	TACATGA
61k	Keffa	Decha	omo	Domestic	805968	788040	GCACAAT
63k	Keffa	Chena	Areka white	Domestic	192890	793256	CTGTGTA
03m	Omo	S.Ari	gufrek	Domestic	260890	260890	TCTGTTA
05m	Omo	S.Ari	Ziregna	Domestic	260890	260890	GGAACGT
06m	Omo	S.Ari	Bukuma	Domestic	260890	260890	AACGAAT
08m	Omo	S.Ari	Goliot	Domestic	805968	788040	TTGCTGA
10m	Omo	S.Ari	Mala	Domestic	260890	260890	GGCTGTA
11m	Omo	S.Ari	Tsoka	Domestic	260890	260890	ACTGCAT
12m	Omo	S.Ari	Dema	Domestic	237061	657905	CAACAGT
14m	Omo	S.Ari	Yefereng kocho	Domestic	237061	657905	CTGATAA
15m	Omo	S.Ari	Tsela	Domestic	260890	260890	TGTCGTA
17m	Omo	S.Ari	Wild	Wild	260890	260890	GAATACT
19m	Omo	S.Ari	Kaka	Domestic	237061	657905	ACCTCGT
23m	Omo	S.Ari	wild	Wild	260890	260890	TCTAGAA
30m	Omo	S.Ari	Molet	Domestic	260890	260890	GTGGTCA
31m	Omo	S.Ari	Kerta	Domestic	260890	260890	AGCAGTT
36m	Omo	S.Ari	Zinka	Domestic	260890	260890	CAATCGA
38m	Omo	S.Ari	Gena	Domestic	260890	260890	TGTCAAT
39m	Omo	S.Ari	wild	Wild	260890	260890	CAGGTTA
40m	Omo	S.Ari	Bubumi	Domestic	237061	657905	GTAATCT
41m	Omo	S.Ari	Berga	Domestic	260890	260890	ACCGATA
42m	Omo	S.Ari	Monet	Domestic	260890	260890	TTGCCAT
43m	Omo	S.Ari	wild	Wild	260890	260890	CGTTGGA
44m	Omo	S.Ari	Kalchakim	Domestic	260890	260890	GAACCTT
45m	Omo	S.Ari	Kekish	Domestic	260890	260890	ACCTGCA
46m	Omo	S.Ari	Basmatoch	Domestic	260890	260890	CTTAAGT
47m	Omo	S.Ari	Tsofrak	Domestic	260890	260890	AGGCTAA
49m	Omo	S.Ari	Dekay	Domestic	260890	260890	TAAGCAT
50m	Omo	S.Ari	Arbi	Domestic	260890	260890	GCCAATT
52m	Omo	S.Ari	Siki	Domestic	260890	260890	TGGTGCA
6s	Sheka	Tepi	wild	Wild	766860	802096	CATGTGT
01b	Sheka	Tepi	wild	Wild	197989	774627	GTAACAA
01s	Sheka	Tepi	wild	Wild	766860	802096	ACCGTCT
02b	Sheka	Tepi	wild	Wild	197989	774627	GTTCAGA
03s	Sheka	Tepi	wild	Wild	766860	802096	CGATGTT
03b	Sheka	Tepi	wild	Wild	197989	774627	TAGAACA
04b	Sheka	Tepi	wild	Wild	197989	774627	ACTCCGA
04s	Sheka	Tepi	wild	Wild	766860	802096	TTCTGAT
07s	Sheka	Tepi	wild	Wild	766860	802096	GCGCTTA
09s	Sheka	Tepi	wild	Wild	766860	802096	AGAGCCT
01h	Sidama	Shebedino	Goloma	Domestic	435638	759532	CACAGTA
02h	Sidama	Shebedino	Siraro	Domestic	435638	759532	CTGTAAT
03h	Sidama	Shebedino	Alaticho	Domestic	435638	759532	AGTCTGT
04h	Sidama	Shebedino	Bira	Domestic	439462	760968	TAAGTCA
06h	Sidama	Shebedino	Agena	Domestic	435638	759532	GCTAGGT
07h	Sidama	Shebedino	Hawie	Domestic	435638	759532	ATGTCAA
08h	Sidama	Shebedino	Demela	Domestic	439462	760968	CGCGATT
09h	Sidama	Shebedino	Munderaro	Domestic	439462	760968	TAACGAA
12h	Sidama	Gorchie	Midasho	Domestic	455799	750036	GCCATCA
13h	Sidama	Gorchie	Gechero	Domestic	455799	750036	ATGGCGT
14h	Sidama	Shebedino	Adara	Domestic	455799	750036	GCTTATA
15h	Sidama	Shebedino	Checho	Domestic	435638	759532	TGAAGCT
16h	Sidama	Gorchie	kulie	Domestic	455799	750036	CAGCTAT
18h	Sidama	Shebedino	Checho	Domestic	439462	760968	TACGCG
20h	Sidama	Gorchie	terora	Domestic	455799	750036	AAGTCG
23h	Sidama	Gorchie	ganticho	Domestic	455799	750036	CAGATG
26h	Sidama	Shebedino	borbodicho	Domestic	435638	759532	TCATAG
27h	Sidama	Gorchie	ado	Domestic	455799	750036	CATGAG
31h	Sidama	Gorchie	hekichie	Domestic	455799	750036	GGCCGAT
32h	Sidama	Gorchie	gamachala	Domestic	455799	750036	TGGACTA
33h	Sidama	Shebedino	sedso	Domestic	439462	760968	GCCTCAA
36h	Sidama	Shebedino	ado	Domestic	439462	760968	ATTCGTT
37h	Sidama	Gorchie	harbigoncho	Domestic	455799	750036	GGCGTAA
38h	Sidama	Shebedino	dawramo	Domestic	439462	760968	TAGCATT
39h	Sidama	Shebedino	gena	Domestic	439462	760968	ACAAGAT
41h	Sidama	Shebedino	botetie	Domestic	435638	759532	GTTGCTA
42h	Sidama	Shebedino	Checho	Domestic	439462	760968	TCGTTAA
43h	Sidama	Shebedino	ado	Domestic	435638	759532	AGACATT
44h	Sidama	Shebedino	haho	Domestic	435638	759532	CACACGT
46h	Sidama	Gorchie	kanbaticho	Domestic	455799	750036	CTTGGAA
48h	Sidama	Shebedino	kanda	Domestic	435638	759532	AGGTCTT
49h	Sidama	Shebedino	Munderaro	Domestic	439462	760968	GCAGTA
50h	Sidama	Shebedino	Munderaro	Domestic	435638	759532	CTCAGT
water	Water	water	water	water	water	water	ATTCAG
