## Supplemental Table 1 for "Accumulation of mutations in genes associated with sexual reproduction contributed to the domestication of a vegetatively propagated staple crop, enset"

### Sheet: Sheet1
Supplementary Table 1: Accession name, area of collection, longitude and latitude information of samples used for AFLP analysis
Sample ID	Accession name	Regions	Subregion	Populatin	Longitude (X)	Latitude (y)
14d	Shededini	Dawro	Loma	Domestic	299758	779794
15d	Arkia white	Dawro	Loma	Domestic	299758	779794
16d	Boza	Dawro	Loma	Domestic	299758	779794
19d	Shededini	Dawro	Loma	Domestic	299758	779794
1d	Mazia	Dawro	Loma	Domestic	299758	779794
24d	Chiche	Dawro	Loma	Domestic	299758	779794
28d	Boduntuwa	Dawro	Loma	Domestic	299758	779794
29d	Gena	Dawro	Loma	Domestic	299758	779794
2d	mazia white	Dawro	Loma	Domestic	299758	779794
33d	bella	Dawro	Loma	Domestic	299758	779794
34d	Shesho	Dawro	Loma	Domestic	299758	779794
3d	Shasho	Dawro	Loma	Domestic	299758	779794
6d	Amia	Dawro	Loma	Domestic	299758	779794
8d	Boza	Dawro	Loma	Domestic	299758	779794
21d	Mazia black	Dawro	Loma	Domestic	299758	779794
27d	Tuzuma	Dawro	Loma	Domestic	299758	779794
7d	wild	Dawro	Loma	Wild	299758	779794
10d	mazia white	Dawro	Mareka	Domestic	299371	780028
20d	lonchingie	Dawro	Mareka	Domestic	299371	780028
25d	Agina white	Dawro	Mareka	Domestic	299371	780028
30d	Tiella	Dawro	Mareka	Domestic	299371	780028
32d	yeka	Dawro	Mareka	Domestic	299371	780028
35d	Amia boduntuwa	Dawro	Mareka	Domestic	299371	780028
9d	Dika	Dawro	Mareka	Domestic	299371	780028
17d	wild	Dawro	Mareka	Wild	299371	780028
4d	wild	Dawro	Mareka	Wild	299371	780028
10g	Kimnar	Guragie	Cheha	Domestic	384479	895562
11g	Kinkie	Guragie	Cheha	Domestic	384479	895562
12g	Engida	Guragie	Cheha	Domestic	384479	895562
22g	Konchwa	Guragie	Cheha	Domestic	384479	895562
3g	lamot	Guragie	Cheha	Domestic	384479	895562
4g	Gariye	Guragie	cheha	Domestic	384479	895562
5g	Euret	Guragie	cheha	Domestic	384479	895562
13g	Embiwa	Guragie	Gumer	Domestic	395597	873657
14g	mcp	Guragie	Gumer	Domestic	395597	873657
15g	gariye	Guragie	Gumer	Domestic	395597	873657
16g	yesra chinchie	Guragie	Gumer	Domestic	395597	873657
17g	Mintigire	Guragie	Gumer	Domestic	395597	873657
18g	benazia	Guragie	Gumer	Domestic	395597	873657
19g	Agadie	Guragie	Gumer	Domestic	395597	873657
1g	Ayshro	Guragie	Gumer	Domestic	395597	873657
20g	Derie	Guragie	Gumer	Domestic	395597	873657
21g	Ankafiya	Guragie	Gumer	Domestic	395597	873657
23g	Astara	Guragie	Gumer	Domestic	395597	873657
24g	Shertie	Guragie	Gumer	Domestic	395597	873657
25g	Amerat	Guragie	Gumer	Domestic	395597	873657
26g	Kembat	Guragie	Gumer	Domestic	395597	873657
27g	Separa	Guragie	Gumer	Domestic	395597	873657
28g	Kibnar	Guragie	Gumer	Domestic	395597	873657
29g	Bededit	Guragie	Gumer	Domestic	395597	873657
2g	Gimbo	Guragie	Gumer	Domestic	395597	873657
6g	yirgie	Guragie	Gumer	Domestic	395597	873657
7g	Tegeded	Guragie	Gumer	Domestic	395597	873657
8g	Denkinet	Guragie	Gumer	Domestic	395597	873657
9g	Yestra Chenech	Guragie	Gumer	Domestic	395597	873657
10HO	gewada	Holeta	Holeta	Domestic	445593	1.00222e+06
11HO	mesena	Holeta	Holeta	Domestic	445593	1.00222e+06
1HO	Abel	Holeta	Holeta	Domestic	445593	1.00222e+06
2HO	Adelcho	Holeta	Holeta	Domestic	445593	1.00222e+06
3HO	Mazia	Holeta	Holeta	Domestic	445593	1.00222e+06
4HO	Yambulie	Holeta	Holeta	Domestic	445593	1.00222e+06
5HO	kelisa	Holeta	Holeta	Domestic	445593	1.00222e+06
6HO	abalgove	Holeta	Holeta	Domestic	445593	1.00222e+06
7HO	zerta	Holeta	Holeta	Domestic	445593	1.00222e+06
8HO	endale	Holeta	Holeta	Domestic	445593	1.00222e+06
9HO	Arkia	Holeta	Holeta	Domestic	445593	1.00222e+06
58K	Bajo	Keffa	Cheha	Domestic	384479	895562
2k	0	Keffa	Chena	0	384479	895562
22k	Hichawi	Keffa	Chena	Domestic	384479	895562
21k	R.Boso	Keffa	Chena	Domestic	384479	895562
1k	Agenas	Keffa	Chena	Domestic	384479	895562
20k	boso white	Keffa	Chena	Domestic	384479	895562
25k	Gomijo	Keffa	Chena	Domestic	384479	895562
26k	Kupro	Keffa	Chena	Domestic	384479	895562
27k	Chero	Keffa	Chena	Domestic	384479	895562
29k	Kalo	Keffa	Chena	Domestic	384479	895562
32k	Kocha Gashew	Keffa	Chena	Domestic	384479	895562
33k	Bedo	Keffa	Chena	Domestic	384479	895562
35k	Ageni	Keffa	Chena	Domestic	384479	895562
38k	Areko white (3)	Keffa	Chena	Domestic	384479	895562
40k	Kitanafi	Keffa	Chena	Domestic	384479	895562
47k	Yodiafo	Keffa	Chena	Domestic	384479	895562
5k	machedemi	Keffa	Chena	Domestic	384479	895562
62K	chora	Keffa	Chena	Domestic	384479	895562
63K	Areka white	Keffa	Chena	Domestic	384479	895562
8k	Adelbecho	Keffa	Chena	Domestic	384479	895562
6k	wild	Keffa	Chena	Wild	384479	895562
7k	wild	Keffa	Chena	Wild	384479	895562
9k	wild	Keffa	Chena	Wild	384479	895562
30k	wild	Keffa	chena	Wild	384479	895562
12k	mecho	Keffa	Decha	Domestic	805968	788040
14k	shimo	Keffa	Decha	Domestic	805968	788040
16k	Bango	Keffa	Decha	Domestic	805968	788040
17k	kiekero	Keffa	Decha	Domestic	805968	788040
18k	Gayo	Keffa	Decha	Domestic	805968	788040
19k	Betecho	Keffa	Decha	Domestic	805968	788040
28k	Bekellbecho	Keffa	Decha	Domestic	805968	788040
31k	shelako	Keffa	Decha	Domestic	805968	788040
34k	Bejo	Keffa	Decha	Domestic	805968	788040
36k	Bena	Keffa	Decha	Domestic	805968	788040
39k	Terredo	Keffa	Decha	Domestic	805968	788040
3k	mzia white	Keffa	Decha	Domestic	805968	788040
44k	Kupo	Keffa	Decha	Domestic	805968	788040
45k	Gonjibecho	Keffa	Decha	Domestic	805968	788040
46k	Yako	Keffa	Decha	Domestic	805968	788040
48k	Areko white	Keffa	Decha	Domestic	805968	788040
49K	Tayo	Keffa	Decha	Domestic	805968	788040
4k	Gena	Keffa	Decha	Domestic	805968	788040
51K	Cherkayo	Keffa	Decha	Domestic	805968	788040
53K	Rochtato	Keffa	Decha	Domestic	805968	788040
54K	Arkabo	Keffa	Decha	Domestic	805968	788040
55K	Etro	Keffa	Decha	Domestic	805968	788040
56K	Tuto	Keffa	Decha	Domestic	805968	788040
59K	bombo	Keffa	Decha	Domestic	805968	788040
61K	omo	Keffa	Decha	Domestic	805968	788040
10k	wild	Keffa	Decha	Wild	805968	788040
11k	wild	Keffa	Decha	Wild	805968	788040
13k	wild	Keffa	Decha	Wild	805968	788040
15k	wild	Keffa	Decha	Wild	805968	788040
23k	wild	Keffa	Decha	Wild	805968	788040
24k	wild	Keffa	Decha	Wild	805968	788040
37k	wild	Keffa	Decha	Wild	805968	788040
41k	wild	Keffa	Decha	Wild	805968	788040
42k	wild	Keffa	Decha	Wild	805968	788040
43k	wild	Keffa	Decha	Wild	805968	788040
50K	wild	Keffa	Decha	Wild	805968	788040
52K	wild	Keffa	Decha	Wild	805968	788040
60K	wild	Keffa	Decha	Wild	805968	788040
10m	Mala	Omo	S.Ari	Domestic	260890	260890
11m	Tsoka	Omo	S.Ari	Domestic	260890	260890
12m	Dema	Omo	S.Ari	Domestic	260890	260890
14m	Yefereng kocho	Omo	S.Ari	Domestic	260890	260890
15m	Tsela	Omo	S.Ari	Domestic	260890	260890
16m	Arfa	Omo	S.Ari	Domestic	260890	260890
1m	Gedes	Omo	S.Ari	Domestic	260890	260890
28m	Delio	Omo	S.Ari	Domestic	260890	260890
2m	yintie	Omo	S.Ari	Domestic	260890	260890
30m	Molet	Omo	S.Ari	Domestic	260890	260890
31m	Kerta	Omo	S.Ari	Domestic	260890	260890
32m	Shuferek	Omo	S.Ari	Domestic	260890	260890
33m	Tsami	Omo	S.Ari	Domestic	260890	260890
34m	Salta	Omo	S.Ari	Domestic	260890	260890
36m	Zinka	Omo	S.Ari	Domestic	260890	260890
37m	Gena	Omo	S.Ari	Domestic	260890	260890
38m	Gena	Omo	S.Ari	Domestic	260890	260890
3m	gufrek	Omo	S.Ari	Domestic	260890	260890
40m	Bubumi	Omo	S.Ari	Domestic	260890	260890
41m	Berga	Omo	S.Ari	Domestic	260890	260890
42m	Monet	Omo	S.Ari	Domestic	260890	260890
44m	Kalchakim	Omo	S.Ari	Domestic	260890	260890
45m	Kekish	Omo	S.Ari	Domestic	260890	260890
46m	Basmatoch	Omo	S.Ari	Domestic	260890	260890
47m	Tsofrak	Omo	S.Ari	Domestic	260890	260890
48m	Gaya	Omo	S.Ari	Domestic	260890	260890
49m	Dekay	Omo	S.Ari	Domestic	260890	260890
4m	shoka	Omo	S.Ari	Domestic	260890	260890
50m	Arbi	Omo	S.Ari	Domestic	260890	260890
51m	Weshemach	Omo	S.Ari	Domestic	260890	260890
52m	Siki	Omo	S.Ari	Domestic	260890	260890
5m	Ziregna	Omo	S.Ari	Domestic	260890	260890
6m	Bukuma	Omo	S.Ari	Domestic	260890	260890
8m	Goliot	Omo	S.Ari	Domestic	260890	260890
9m	Goliot	Omo	S.Ari	Domestic	260890	260890
19m	Kaka	Omo	S.Ari	Domestic	260890	260890
13m	wild	Omo	S.Ari	Wild	260890	260890
17m	Wild	Omo	S.Ari	Wild	260890	260890
23m	wild	Omo	S.Ari	Wild	260890	260890
29m	wild	Omo	S.Ari	Wild	260890	260890
39m	wild	Omo	S.Ari	Wild	260890	260890
43m	wild	Omo	S.Ari	Wild	260890	260890
1B	wild	Sheka	Benchi Manji	Wild	197989	774627
2B	wild	Sheka	Benchi Manji	Wild	197989	774627
3B	wild	Sheka	Benchi Manji	Wild	197989	774627
4B	wild	Sheka	Benchi Manji	Wild	197989	774627
3S	wild	Sheka	Tepi	Wild	766860	802096
1S	wild	Sheka	Tepi	Wild	766860	802096
2S	wild	Sheka	Tepi	Wild	766860	802096
4S	wild	Sheka	Tepi	Wild	766860	802096
6S	wild	Sheka	Tepi	Wild	766860	802096
7S	wild	Sheka	Tepi	Wild	766860	802096
8S	wild	Sheka	Tepi	Wild	766860	802096
9S	wild	Sheka	Tepi	Wild	766860	802096
11h	Gedime	Sidama	Gorchie	Domestic	435638	759532
12h	Midasho	Sidama	Gorchie	Domestic	435638	759532
13h	Gechero	Sidama	Gorchie	Domestic	435638	759532
16h	kulie	Sidama	Gorchie	Domestic	435638	759532
20h	terora	Sidama	Gorchie	Domestic	435638	759532
22h	gulumo	Sidama	Gorchie	Domestic	435638	759532
23h	ganticho	Sidama	Gorchie	Domestic	435638	759532
25h	askala	Sidama	Gorchie	Domestic	435638	759532
27h	ado (3)	Sidama	Gorchie	Domestic	435638	759532
28h	Banja	Sidama	Gorchie	Domestic	435638	759532
29h	dergicha	Sidama	Gorchie	Domestic	435638	759532
31h	hekichie	Sidama	Gorchie	Domestic	435638	759532
32h	gamachala	Sidama	Gorchie	Domestic	435638	759532
34h	gademi	Sidama	Gorchie	Domestic	435638	759532
37h	harbigoncho	Sidama	Gorchie	Domestic	435638	759532
45h	balicho	Sidama	Gorchie	Domestic	435638	759532
46h	kanbaticho	Sidama	Gorchie	Domestic	435638	759532
47h	bufaro	Sidama	Gorchie	Domestic	435638	759532
5h	Kiticho	Sidama	Gorchie	Domestic	435638	759532
10h	Birbo	Sidama	Shebedino	Domestic	452259	759273
14h	Adara	Sidama	Shebedino	Domestic	452259	759273
15h	Checho (3)	Sidama	Shebedino	Domestic	452259	759273
17h	gosalo	Sidama	Shebedino	Domestic	452259	759273
18h	Checho (2)	Sidama	Shebedino	Domestic	452259	759273
1h	Goloma	Sidama	Shebedino	Domestic	452259	759273
24h	waniwsa	Sidama	Shebedino	Domestic	452259	759273
26h	borbodicho	Sidama	Shebedino	Domestic	452259	759273
2h	Siraro	Sidama	Shebedino	Domestic	452259	759273
30h	ewishi	Sidama	Shebedino	Domestic	452259	759273
33h	sedso	Sidama	Shebedino	Domestic	452259	759273
35h	bowie	Sidama	Shebedino	Domestic	452259	759273
36h	ado(1)	Sidama	Shebedino	Domestic	452259	759273
38h	dawramo	Sidama	Shebedino	Domestic	452259	759273
39h	gena	Sidama	Shebedino	Domestic	452259	759273
3h	Alaticho	Sidama	Shebedino	Domestic	452259	759273
40h	sedra	Sidama	Shebedino	Domestic	452259	759273
41h	botetie	Sidama	Shebedino	Domestic	452259	759273
42h	Checho (1)	Sidama	Shebedino	Domestic	452259	759273
43h	ado (2)	Sidama	Shebedino	Domestic	452259	759273
44h	haho	Sidama	Shebedino	Domestic	452259	759273
48h	kanda	Sidama	Shebedino	Domestic	452259	759273
49h	Munderaro (2)	Sidama	Shebedino	Domestic	452259	759273
4h	Bira	Sidama	Shebedino	Domestic	452259	759273
50h	Munderaro (3)	Sidama	Shebedino	Domestic	452259	759273
6h	Agena	Sidama	Shebedino	Domestic	452259	759273
7h	Hawie	Sidama	Shebedino	Domestic	452259	759273
8h	Demela	Sidama	Shebedino	Domestic	452259	759273
9h	Munderaro	Sidama	Shebedino	Domestic	452259	759273
