## Supplemental Table 5 for "Accumulation of mutations in genes associated with sexual reproduction contributed to the domestication of a vegetatively propagated staple crop, enset"

### Sheet: Sheet1
Supplementary Table 4: List of genes that contain outlier SNP markers which differenciate wild and cultivated enset
NO	Gene-ID	Chromosome	Start	End	Gene/Protein name
1	GSMUA_Achr1G14390_001	1	10946319	10951750	EARLY FLOWERING 3
2	GSMUA_Achr1G17150_001	1	12797871	12807633	Transcription factor GAMYB
3	GSMUA_Achr1G24430_001	1	18839550	18853059	WD domain G-beta repeat domain containing protein
4	GSMUA_Achr2G05290_001	2	10466746	10467387	uncharacterized protein
5	GSMUA_Achr2G14580_001	2	16286743	16288080	Guanine nucleotide-binding protein subunit beta-like protein
6	GSMUA_Achr2G15650_001	2	16851733	16856529	CK1_CaseinKinase_1a.5
7	GSMUA_Achr2G15820_001	2	16961306	16967890	LRR receptor-like serine/threonine-protein kinase
8	GSMUA_Achr2G15900_001	2	17020707	17031928	Hypothetical protein
9	GSMUA_Achr2G22590_001	2	21619139	21629777	Lipid phosphate phosphatase
10	GSMUA_Achr2G22670_001	2	21665840	21673929	expressed protein
11	GSMUA_Achr3G09010_001	3	6501290	6507534	Serine carboxypeptidase II-3
12	GSMUA_Achr3G14810_001	3	15195572	15197603	serine/threonine-protein kinase NAK
13	GSMUA_Achr3G16360_001	3	17578436	17582250	E3 ubiquitin-protein ligase SINAT5
14	GSMUA_Achr3G17890_001	3	19369112	19380733	Alpha-taxilin
15	GSMUA_Achr3G19020_001	3	20412624	20418139	DUF630/DUF632 domains containing
16	GSMUA_Achr3G19350_001	3	20703593	20716055	DNA repair protein recA homolog
17	GSMUA_Achr3G19710_001	3	21041988	21043449	Galactosylgalactosylxylosylprotein 3-beta-glucuronosyltransferase 1
18	GSMUA_Achr3G21200_001	3	22211785	22217055	Seryl-tRNA synthetase
19	GSMUA_Achr3G22370_001	3	23336294	23345340	DDB1- and CUL4-associated factor homolog 1
20	GSMUA_Achr3G22960_001	3	23787206	23788837	expressed protein
21	GSMUA_Achr3G23210_001	3	24016796	24042490	expressed protein
22	GSMUA_Achr3G31400_001	3	29729357	29732740	expressed protein
23	GSMUA_Achr4G05390_001	4	4168273	4174507	elongation factor
24	GSMUA_Achr4G05620_001	4	4335043	4342849	uncharacterized protein
25	GSMUA_Achr4G06740_001	4	5057563	5060680	AP-3 complex
26	GSMUA_Achr4G09960_001	4	7259352	7275237	aarF domain-containing protein kinase
27	GSMUA_Achr4G13320_001	4	9899886	9901870	Pentatricopeptide repeat-containing protein
28	GSMUA_Achr4G16420_001	4	14853262	14858031	expressed protein
29	GSMUA_Achr4G17010_001	4	15724399	15732944	ABC tranporter B family mmber 2
30	GSMUA_Achr4G19410_001	4	20423745	20424367	Dicer-like protein 2
31	GSMUA_Achr4G26350_001	4	25699322	25708322	Calcineurin B-like protein 1
32	GSMUA_Achr5G08230_001	5	5965616	5967602	Two-component response regulator ARR9
33	GSMUA_Achr5G08470_001	5	6159435	6164993	Phosphoinositide phospholipase C6
34	GSMUA_Achr5G10830_001	5	7802831	7806224	expressed protein
35	GSMUA_Achr5G25780_001	5	26746251	26747873	Cytochrome P450
36	GSMUA_Achr5G29540_001	5	29204741	29211249	uncharacterized protein
37	GSMUA_Achr5G29680_001	5	29315737	29319549	inactive leucine-rich repeat receptor-like protein kinase
38	GSMUA_Achr6G00910_001	6	620666	628658	Ent-kaurene oxidase
39	GSMUA_Achr6G03360_001	6	2308115	2311931	Sulfate transporter 1.3
40	GSMUA_Achr6G04770_001	6	3243771	3247650	uncharacterized protein
41	GSMUA_Achr6G11730_001	6	7763823	7770758	Nudix hydrolase
42	GSMUA_Achr6G11920_001	6	7898479	7909401	Fanconi-associated nuclease 1 homolog
43	GSMUA_Achr6G12410_001	6	8295028	8300394	Beta-glucosidase 11
44	GSMUA_Achr6G13180_001	6	8821305	8821903	Hypothetical protein
45	GSMUA_Achr6G13960_001	6	9245075	9251200	DNA replication licensing factor mcm6
46	GSMUA_Achr6G23760_001	6	24057780	24059780	uncharacterized protein
47	GSMUA_Achr6G31260_001	6	31090150	31094507	single myb
48	GSMUA_Achr7G03050_001	7	2433200	2436188	glycosyl transferase
49	GSMUA_Achr7G03500_001	7	2774219	2775359	expressed protein
50	GSMUA_Achr7G06340_001	7	4682793	4684340	Glucan endo-C3-beta-glucosidase 8
51	GSMUA_Achr7G09240_001	7	7555596	7559781	ALWAYS EARLY 3
52	GSMUA_Achr7G14910_001	7	11985540	11986240	kDa class I heat shock protein
53	GSMUA_Achr7G15510_001	7	12398933	12403353	elongation factor 1-alpha
54	GSMUA_Achr7G24290_001	7	26261072	26277219	Ubiquitin carboxyl-terminal hydrolase 6
55	GSMUA_Achr7G25050_001	7	26843729	26860676	LRR receptor-like serine/threonine-protein kinase
56	GSMUA_Achr7G25860_001	7	27368961	27371264	Zinc finger CCCH domain-containing protein 54
57	GSMUA_Achr7G26900_001	7	28053880	28054277	Hypothetical protein
58	GSMUA_Achr8G00590_001	8	529643	534959	Hypothetical protein
59	GSMUA_Achr8G13290_001	8	10079339	10080030	Whole genome shotgun sequence of line
60	GSMUA_Achr8G22320_001	8	26940036	26945048	ATP-dependent Clp protease proteolytic subunit
61	GSMUA_Achr8G25610_001	8	29426386	29430138	inactive leucine-rich repeat receptor-like protein kinase
62	GSMUA_Achr8G26780_001	8	30196141	30199104	Type I inositol-trisphosphate 5-phosphatase CVP2
63	GSMUA_Achr8G27350_001	8	30552013	30560264	DEAD-box ATP-dependent RNA helicase 35A
64	GSMUA_Achr8G28760_001	8	31455952	31458272	Cytosolic Fe-S cluster assembly factor nubp1
65	GSMUA_Achr8G30140_001	8	32308882	32312752	methyltransferase PMT26
66	GSMUA_Achr9G04390_001	9	2928750	2930449	Whole genome shotgun sequence of line
67	GSMUA_Achr9G07510_001	9	4807431	4812223	F-box protein
68	GSMUA_Achr9G07550_001	9	4834071	4838073	lysine ketoglutarate ketog lutarate reductase trans-splicing related
69	GSMUA_Achr9G16720_001	9	11366803	11369937	calcium-activated outward-rectifying related
70	GSMUA_Achr9G17450_001	9	12038645	12048339	Sugar transporter ERD6-like 5
71	GSMUA_Achr9G18630_001	9	13467927	13475815	expressed protein
72	GSMUA_Achr9G22250_001	9	27371617	27372213	Predicted protein
73	GSMUA_Achr9G24060_001	9	28897340	28899954	GDSL esterase/lipase
74	GSMUA_Achr10G00330_001	10	868002	882703	exonuclease putative
75	GSMUA_Achr10G04790_001	10	14419140	14426953	Alpha-soluble NSF attachment expressed protein
76	GSMUA_Achr10G05060_001	10	14687683	14693998	expressed protein
77	GSMUA_Achr10G13140_001	10	21928982	21931002	Serine/threonine-protein kinase PBS1
78	GSMUA_Achr10G16740_001	10	24148553	24160768	dual specificity protein phosphatase
79	GSMUA_Achr10G16930_001	10	24324468	24326197	uncharacterized protein
80	GSMUA_Achr10G18930_001	10	25469942	25478519	Developmentally-regulated GTP-binding protein 1
81	GSMUA_Achr10G20090_001	10	26209749	26213467	glycosyltransferase
82	GSMUA_Achr10G22110_001	10	27401830	27407983	Hypothetical protein
83	GSMUA_Achr10G25640_001	10	29560972	29562706	Patatin group A-3
84	GSMUA_Achr10G25900_001	10	29702661	29705784	Homeobox-leucine zipper protein ROC8
85	GSMUA_Achr10G25990_001	10	29754371	29757603	Ubiquitin-conjugating enzyme E2 variant 1A
86	GSMUA_Achr10G28690_001	10	31422500	31424264	stress-induced protein
87	GSMUA_Achr10G28810_001	10	31504646	31516922	potasium efflux antiporter
88	GSMUA_Achr11G06770_001	11	5356637	5370374	DNA-binding protein SMUBP-2
89	GSMUA_Achr11G13750_001	11	14792689	14798854	NPL4-like protein
